# The human gut virome is highly diverse, stable and individual-specific

**DOI:** 10.1101/657528

**Authors:** Andrey N. Shkoporov, Adam G. Clooney, Thomas D.S. Sutton, Feargal J. Ryan, Karen M. Daly, James A. Nolan, Siobhan A. McDonnell, Ekaterina V. Khokhlova, Lorraine A. Draper, Amanda Forde, Emma Guerin, Vimalkumar Velayudhan, R. Paul Ross, Colin Hill

## Abstract

The human gut contains a vast array of viruses, mostly bacteriophages. The majority remain uncharacterised and their roles in shaping the gut microbiome and in impacting on human health remain poorly understood. Here we performed a longitudinal focused metagenomic study of faecal bacteriophage populations in healthy adults. Our results reveal high temporal stability and individual specificity of bacteriophage consortia which correlates with the bacterial microbiome. We report the existence of a stable, numerically predominant individual-specific persistent personal virome. Clustering of bacteriophage genomes and *de novo* taxonomic annotation identified several groups of crAss-like and *Microviridae* bacteriophages as the most stable colonizers of the human gut. CRISPR-based host prediction highlighted connections between these stable viral communities and highly predominant gut bacterial taxa such as *Bacteroides*, *Prevotella* and *Faecalibacterium*. This study provides insights into the structure of the human gut virome and serves as an important baseline for hypothesis-driven research.
