## Supplementary material for "The human gut virome is highly diverse, stable and individual-specific": Table S3

### Sheet: Sheet1
Supplementary Table 3. PERMANOVA models. Refers to Figure 2 and Figure S3.
PERMANOVA (‘adonis()’) multivariate test with virome community table
	Df	SumsOfSqs	MeanSqs	F.Model	R2	Pr(>F)	Significance
Subject	9	15.3748	1.70831	24.6051	0.66155	0.001	***
Time point	1	0.2847	0.28473	4.1011	0.01225	0.001	***
Temperate phage rel. abundance	1	0.2604	0.26044	3.7512	0.01121	0.001	***
DNA_yield	1	0.075	0.07505	1.0809	0.00323	0.361
Shannon diversity, bacteriome	1	0.1012	0.10122	1.4579	0.00436	0.077	.
Shannon diversity, virome	1	0.1318	0.13177	1.8979	0.00567	0.006	**
crAss-like phage rel. abundance	1	0.2369	0.23691	3.4123	0.01019	0.001	***
Microviridae phage rel. abundance	1	0.2943	0.29431	4.239	0.01266	0.001	***
Prevotella rel. abundance	1	0.1345	0.13446	1.9366	0.00579	0.01	**
Bacteroides rel. abundance	1	0.0891	0.08913	1.2837	0.00383	0.162
Faecalibacterium rel. abundance	1	0.0781	0.07812	1.1251	0.00336	0.298
Eggerthella rel. abundance	1	0.1316	0.13164	1.896	0.00566	0.008	**
Barnesiella rel. abundance	1	0.1282	0.12824	1.8471	0.00552	0.011	*
Alistipes rel. abundance	1	0.0879	0.08787	1.2656	0.00378	0.188
Residuals	84	5.832	0.06943		0.25094
Total	106	23.2407			1
PERMANOVA (‘adonis()’) multivariate test with 16S rRNA gene community table
	Df	SumsOfSqs	MeanSqs	F.Model	R2	Pr(>F)	Significance
Subject	9	9.6684	1.07427	79.024	0.82446	0.001	***
Time	1	0.0554	0.05541	4.076	0.00472	0.001	***
Temperate phage rel. abundance	1	0.0197	0.01968	1.448	0.00168	0.132
DNA_yield	1	0.0121	0.01212	0.892	0.00103	0.539
Shannon diversity, bacteriome	1	0.086	0.08598	6.325	0.00733	0.001	***
Shannon diversity, virome	1	0.0064	0.00639	0.47	0.00054	0.921
crAss-like phage rel. abundance	1	0.0144	0.01436	1.056	0.00122	0.375
Microviridae phage rel. abundance	1	0.0137	0.0137	1.008	0.00117	0.421
Prevotella rel. abundance	1	0.2371	0.23706	17.438	0.02022	0.001	***
Bacteroides rel. abundance	1	0.1268	0.12681	9.328	0.01081	0.001	***
Faecalibacterium rel. abundance	1	0.1528	0.1528	11.24	0.01303	0.001	***
Eggerthella rel. abundance	1	0.0149	0.0149	1.096	0.00127	0.337
Barnesiella rel. abundance	1	0.0968	0.09679	7.12	0.00825	0.001	***
Alistipes rel. abundance	1	0.0807	0.08067	5.934	0.00688	0.001	***
Residuals	84	1.1419	0.01359		0.09738
Total	106	11.727			1
Terms added sequentially (first to last)
Signif. codes: 0 ‘***’ 0.001 ‘**’ 0.01 ‘*’ 0.05 ‘.’ 0.1 ‘ ’ 1
Permutation: free
Number of permutations: 999
